# Somatic HCN channels augment and speed up GABAergic basket cell input-output function in human neocortex

**DOI:** 10.1101/2021.06.09.447671

**Authors:** Viktor Szegedi, Emőke Bakos, Szabina Furdan, Pal Barzo, Gabor Tamas, Karri Lamsa

## Abstract

Neurons in the mammalian brain exhibit evolution-driven species-specific differences in their functional properties. Therefore, understanding the human brain requires unraveling the human neuron “uniqueness” and how it contributes to the operation of specific neuronal circuits. We show here that a highly abundant type of inhibitory neurons in the neocortex, GABAergic parvalbumin-expressing basket cell (pv+BC), exhibits in the human brain a specific somatic leak current mechanism, which is absent in their rodent neuronal counterparts. Human pv+BC soma shows electric leak conductance mediated by hyperpolarization-activated cyclic nucleotide-gated channels. This leak conductance has depolarizing effects on the resting membrane potential and it accelerates the rise of synaptic potentials in the cell soma. The leak facilitates the human pv+BC input-to-output fidelity and shortens the action potential generation to excitatory inputs. This mechanism constitutes an adaptation that enhances signal transmission fidelity and speed in the common inhibitory circuit in the human but not in the rodent neocortex.
