## Supplementary data 1 for "Somatic HCN channels augment and speed up GABAergic basket cell input-output function in human neocortex"

### Sheet: All cell list
All	s101220_3			all	v160720_2
human	s101220_1			mouse	v160120_3
	v181120_1				v160120_4
	v091020_4				v160120_5
	v280820_4				v200120_1
	v280820_2				v200120_2
	v090720_1				v200120_3
	v080720_2				v200120_4
	V020720_2				v200120_5
	s090221_1				v200120_6
	V100221_1				v200120_7
	v091020_2				v010720_1
	v221119_2				v010720_2
	k230915_1				v010720_3
	k280415_1				v160720_1
	k230915_3				v160720_3
	K260118_1				v170720_1
	K151217_3				v170720_2
	k260118_2				v170720_3
	k200218_6				v300620_1
	K231117_2				v300620_2
	k070519_1				k020718_1
	k190117_1				k020718_2
	k290415_3				k020718_3
	v040320_1				k020718_4
	v060320_3				k030718_1
	V020720_1				k030718_3
	v071020_2				k290618_2
	v171018_1				k290618_4
	k250615_1				s301120_1
	V231117_2				s071220_1
	k161015_1				v160120_1
	k040915_2				v160120_2
	k200218_4				s171220_1
	k250615_3				s171220_2
	k200315_1				s040121_1
	v270220_4				s040121_2
	k250615_5				V300620_2
	k120815_3
	K230615_1
	K100417_1
	s150121_2
	v260620_2
	v020720-2
	v181121_1

### Sheet: Figure 1
A1	v090721_1		A2-A3	s101220_3		B1-2, C1-C2	human	v091020_2	mouse	v160720_2
				s101220_1				v221119_2		v160120_3
				181120_1				k230915_1		v160120_4
				v091020_4				k280415_1		v160120_5
				v280820_4				k230915_3		v200120_1
				v280820_2				K260118_1		v200120_2
				v090720_1				K151217_3		v200120_3
				v080720_2				k260118_2		v200120_4
				V020720_2				k200218_6		v200120_5
				s090221_1				K231117_2		v200120_6
				V100221_1				k070519_1		v200120_7
								k190117_1		v010720_1
								k290415_3		v010720_2
								v040320_1		v010720_3
								v060320_3		v160720_1
								V020720_2		v160720_2
								V020720_1		v160720_3
								v080720_2		v170720_1
								v090720_1		v170720_2
								v280820_2		v170720_3
								v280820_4		v300620_1
								v071020_2		v300620_2
								v091020_4		k020718_1
								v181120_1		k020718_2
								s101220_3		k020718_3
								V100221_1		k020718_4
								v221119_2		k030718_1
								v171018_1		k030718_3
								s101220_3		k290618_2
								s101220_1		k290618_4
								v181120_1		s301120_1
								v091020_4		s071220_1
								v280820_4
								v280820_2
								v090720_1
								v080720_2
								s150121_2
								V020720_2
								s090221_1

### Sheet: Figure 2
A1-B2	human	k230915_1	mouse	v160120_1		B3	human	s101220_3	mouse	s301120_1
Suppl S1		k250615_1		v160120_2				s101220_1		s071220_1
		V231117_2		v160120_3				v181120_1		s171220_1
		k161015_1		v160120_4				v091020_4		s171220_2
		v091020_4		v160120_5				v280820_4		s040121_1
		v090720_1		v200120_1				v280820_2		s040121_2
		v040320_1		v200120_2				v090720_1		V300620_2
		k040915_2		v200120_3				v080720_2
		k200218_4		v200120_4				s150121_2
		k250615_3		v200120_5				V020720_2
		k280415_1		v200120_6				s090221_1
		k200315_1		v200120_7
		v060320_3		s171220_1
		v270220_4		s071220_1
		k250615_5		s171220_2
		k120815_3		s301120_1
		K230615_1		s040121_1
		K100417_1		s040121_2

### Sheet: Figure 3
A	i	v221119_2		D	human	s101220_1	mouse	s071220_1
	ii	v280820_2				s101220_3		s171220_1
	iii	v270220_5				s150121_2		s171220_2
						s090221_1		s040121_1
						V100221_1		s040121_2

### Sheet: Figure 4
A1	v090721_1		A2-A3	human	s101220_3	mouse	s071220_1		B1-B3	human	v090720_1		mouse	v300620_2
					s101220_1		s171220_1				v260620_2			v300620_1
					280820_4		s171220_2				v020720-2			v010720_3
					280820_2		s040121_1				v080720_2			v160720_1
					090720_1		s040121_2				v280820_2			v170720_1
					080720_2		v170720_1				v280820_4			v170720_2
					020720_2		v300620_2				v091020_4			s171220_2
					260620_2						v181121_1			s040121_2
											s101220_1

### Sheet: Figure 5
A-C	human	v091020_4		mouse	v170720_1
		v280820_4			v160720_1
		v090720_1			v010720_3
		v080720_2			v300620_1
		v020720_2			v300620_2
		v260620_2

### Sheet: Figure 6
A-D	human	s101220_1		mouse	s071220_1
		s101220_3			s171220_1
		s150121_2			s171220_2
		s090221_1			s040121_1
		V100221_1			s040121_2

### Sheet: Suppl fig S2
human			mouse
	v280820_4			v300620_2
	v280820_2			V300620_1
	v090720_1			V010720_3
	v080720_2			V160720_1
	v020720_2			v170720_1
	v260620_2			V170720_2

### Sheet: Suppl fig S3
human	v091020_4		mouse	V170720_1
	v280820_4			v160720_1
	v080720_2			v010720_3
	v020720_2			V300620_1
	v260620_2			v300620_2
