## Supplementary data 2 for "Somatic HCN channels augment and speed up GABAergic basket cell input-output function in human neocortex"

### Sheet: Sag and Resag ampl
	cell code	step from Em to (mV)	sag during	rebound sag at Em
	091020_2	-93.55	-0.5	0.5
	221119_2	-93	-1	0
	k230915_1	-81.3	-1	0
	k280415_1	-85.2	-1	0
	230915_3	-90	-1	2
	K260118_1	-92	-3	4
	K151217_3	-105	-15	12
	k260118_2	-101	-2	4
	k200218_6	-95	-4	3
	K231117_2	-85	-0.5	0.5
	k070519_1	-81	-5	7
	k190117_1	-98	-2	2
	k290415_3	-86	-2	2
	040320_1	-87.25	-2	2.5
	060320_3	-91	-1	1
	V020720_2	-91.6369	0	0
	V020720_1	-91.2097	0	0
	080720_2	-85.2356	-1.5	1
	090720_1	-91.8885	-14.5	11
	280820_2	-88.3026	-2	2
	280820_4	-82.5958	-1	1
	071020_2	-79.3457	-1	1
	091020_4	-90.7746	-4	4
	181120_1	-90.4541	-4	3.5
	s101220_3	-90.8203	-1	2
	V100221_1	-87.9517	-3.5	6
	v221119_2	-83.95	-3	0.5
	v171018_1	-94.5	-5	3.5
