## Supplementary data 3 for "Somatic HCN channels augment and speed up GABAergic basket cell input-output function in human neocortex"

### Sheet: Gleak
	Human	s101220_1	s101220_3	s150121_2	s090221_1	V100221_1		mouse	s071220_1	s171220_1	s171220_2	s040121_1	s040121_2
Real measurement
g in ctrl (nS)		4.53971	4.37485	2.63048	3.30195	3.77599			5.81541	4.82723	4.87241	6.52326	4.67617
g in ZD (nS)		3.73011	4.03077	2.73928	1.88711	3.32594			5.69309	4.57608	4.59952	6.23863	4.52655
gIh(nS) (i.e. ZD sensitive g). Erev is about -30 mV		0.809605	0.344082	0	1.41484	0.450043			0.122315	0.251147	0.272891	0.28463	0.149619
Em (without gIh)		-72	-55	-65.2	na (-80 in modelling)	na (-69 in modelling)			-79	-53	-75	-76	-84.3
Em (with gIh) i.e. measured in ctrl		-59	-54	-63	-60	-64			-75	-52	-70	-69	-80
Cm (pF)		11.48	17.76	27.41	13.86	12.12			29.42	21.8	13.77	15.59	38.96
Modelling data
Em NO gIh (mV)		-72	-55	-65.2	-80	-69			-79	-53	-75	-76	-84.3
Em with gIh (mV)		-64.5	-53.03	-65.2	-58.5	-64.35			-77.9	-51.8	-72.48	-74	-82.85
gIh Erev (mV)		-30	-30	-30	-30	-30			-30	-30	-30	-30	-30
Control (Ih)
EPSP amplitude (mV)		23.015	16.4726	19.2051	22.0841	24.2301			29.9795	14.265	31.3895	33.4267	39.625
EPSP hw (ms)		6.9743	8.67413	14.2236	8.84911	7.79922			9.72403	9.14908	7.39926	6.89931	12.7737
EPSP time to peak (ms)		2.49475	3.21968	4.84452	3.19468	2.79472			3.46965	3.44466	2.54475	2.29477	4.16958
ZD (no Ih)
EPSP amplitude (mV)		27.7148	17.5946	19.2051	35.6813	27.1943			30.5813	14.8783	33.1513	34.894	40.7664
EPSP hw (ms)		7.62424	9.07409	14.2236	11.8988	8.29917			9.84901	9.42406	7.59924	7.04929	13.0237
EPSP time to peak (ms)		2.71973	3.34467	4.84452	3.9946	2.94471			3.49465	3.51965	2.61974	2.34477	4.21958
